# Cell-type-informed genotyping of mosaic focal epilepsies reveals cell-autonomous and non-cell-autonomous disease-associated transcriptional programs

**DOI:** 10.1101/2024.10.01.615793

**Authors:** Sara Bizzotto, Edward A. Stronge, Maya Talukdar, Qiwen Hu, Zinan Zhou, August Yue Huang, Brian H. Chhouk, Alissa M. D’Gama, Edward Yang, Timothy E. Green, David C. Reutens, Saul A. Mullen, Michael S. Hildebrand, Russell J Buono, Annapurna H. Poduri, Sattar Khoshkhoo, Christopher A. Walsh

## Abstract

Recent studies demonstrate growing roles for genetic mosaicism in neurodevelopmental and neuropsychiatric disorders, with the paradigm being drug-resistant pediatric focal epilepsy related to activating somatic variants in the PI3K-mTOR pathway. While identifying the genotype-associated changes at the single-cell level is fundamental to understanding disease pathophysiology, this remains technically challenging in human tissue samples with existing methods. Here, we performed single-nucleus RNA-sequencing (snRNA-seq) of 20 focal cortical dysplasia (FCD) samples removed surgically for treatment of drug-resistant epilepsy, and 10 non-FCD controls, and we developed a new approach, Genotyping Of Transcriptomes Enhanced with Nanopore sequencing (GO-TEN), that combines targeted complementary (c)DNA sequencing with snRNA-seq to perform concurrent single-nucleus genotyping and transcriptional analysis. We find that mosaic pathogenic variants in FCD do not produce a detectable novel cell identity, but instead we observe conserved cell types present both in FCD cases and non-FCD control specimens. Similarly, GO-TEN analysis shows that most pathogenic variant-carrying cells have well-differentiated neuronal or glial identities and are enriched for layer II-III excitatory neurons. We identify cell-intrinsic disruption of glutamate and GABA-A signaling pathways in variant-carrying neurons and altered intercellular signaling, making potential mechanisms for epileptogenesis in FCD. In summary, by addressing genotype-specific changes in mosaic epilepsy-associated lesions, our study highlights new potential disease mechanisms and therapeutic targets.
