## Extended.Data.Table.1 for "Cell-type-informed genotyping of mosaic focal epilepsies reveals cell-autonomous and non-cell-autonomous disease-associated transcriptional programs"

### Sheet: Sheet1
Case ID	Sex	Age at seizure onset	Age at surgery	Surgery	Seizure semiologies	Electrographic seizure localization	MRI findings	Pathology findings	Source of variant
E174-1	F	20 days	4 months	Right frontotemporal craniotomy for complete microsurgical functional hemispherectomy.	Left hemiclonic seizures, epileptic spasms, clonic seizures with right eye deviation and behavioral arrest followed by spasms	Right hemipheric	Right-sided hemimegalencephaly with extensive polymicrogyria, heterotopia and abnormal white matter signal intensity	Cortex with ectopic neurons in Layer I, polymicrogyria with incomplete sulcation, disorganized neuronal orientation, subpial and focal gliosis in the deeper layers. White matter heteropia and diffuse white matter gliosis. There are small clusters of neurocytic cells as well. There are enlarged dysmorphic/dysplastic neuronal-type cells.	D'Gama et al. Cell Rep. 2017, PMID: 29281825.
E174-2	F	21 months	24 months	Left side frontotemporoparietal craniotomy for resection of seizure focus in presumed sensory area, followed by left frontal parietotemporal craniotomy for resection of parietal and some frontal cortex.	Staring, lips "rippling," and perioral cyanosis lasting seconds; Right mouth deviation, flexion of the arms, and clenching of the fists.	Left hemispheric	Minimally increased T2 signal within the hippocampal formations with nearly completely normalized diffusion. Diffuse prominence of the cerebral sulci suggestive of mild parenchymal volume loss.	Presence of SMI-31 positive dysplastic neurons, subpial gliosis, gray-white junction gliosis.	Clinical diagnosis
E254	M	1 month	5 months	Right sided craniotomy for complete functional hemispherectomy.	Eye deviation (right or left), generalized convulsion, and electrographic seizures without clinical correlate	Right hemispheric maximally posterior	Diffuse cortical dysplasia involving the entire right hemisphere and the left frontal lobe.	Diffusely disorganized and dysplastic/dysmorphic neurons in the cerebral cortex and of hippocampus.	Lai et al. Brain. 2022 PMID: 35441233.
E274	F	Likely within first 3 months, EEG confirmed at 1 year	27 months	Left-sided craniotomy for electrocorticography-directed resection of left temporal lobe and disconnection of left occipital lobe and partial left parietal disconnection. Second surgery for completion of functional hemispherectomy.	Myoclonic seizures, drop episodes, generalized convulsive seizures	Left hemispheric maximally posterior	Left-sided perisylvian polymicrogyria extending over the cerebral convexity and into the medial aspect of the left cerebral hemisphere. This finding occurs in the background of diffuse enlargement, scattered areas of dysmyelination, and an unusual degree of increased white matter fractional anisotropy in the left hemisphere.	Dysmorphic neurons with occasional SMI31 staining of the perikeriyon. The gyri appear slightly expanded and the sulci are more spaced apart and shallow than in normal brains, which might suggest a degree of pachygyria. Moderate-to-marked white matter and subpial reactive astrogliosis, and focal mild cortical astrogliosis.	Lai et al. Brain. 2022 PMID: 35441233.
E276	F	8 months	4.5 years	N/A	Eye deviation and head deviation to the right, at times with secondary generalization, hypermotor noctural seizures with psychic aura, and on occasion has secondary generalization	Left hemispheric	Left hemispheric hemimegalencephaly	Cerebral gray and white matter with diffuse neuronal disorganization.	Lai et al. Brain. 2022 PMID: 35441233.
E286	M	23 months	4 years	Right-sided craniotomy for microsurgical disconnection of anteromedial and basilar frontal cortical dysplasia; further resection of cingulate gyrus and posterior frontal basal structures.	Left arm flexion, decreased responsiveness, turning of the left leg, left eye and left head deviation	Left frontal	Right frontal cortical dysplasia with indistinctness of the cortex in two distinct regions and a broader area of deep/subcortical right frontal white matter haziness	Heterotopic neurons within white matter, disorganized dysmophic neurons with SMI-31 accumulation in the soma, rare baloon cells, reactive astrogliosis in cortex and white matter.	Lai et al. Brain. 2022 PMID: 35441233.
E348	M	~3.5 years	5 years	Right-sided craniotomy for microsurgical stereotactically-guided functional disconnection of the right hemisphere.	Jaw clenching, drooling, cyanosis; nocturnal convulsions	Right hemipheric	Right-sided hemimegalencephaly with extensive right-sided polymicrogyria and dysplastic white matter, hypoplastic corpus callosum, small left frontal lobe, right-sided bupthalamus with protrusion of the right optic nerve head.	Cortex with focal dyslamination, neuronal loss, focal polymicrogyria and reactive astrogliosis; Occasional neurons with perikaryal SMI-31 immunoreactivity but not dysmorphic; Multiple glioneuronal hamartia in the white matter of the temporal lobe.	Lai et al. Brain. 2022 PMID: 35441233.
E364	F	17 months	10 years	Left frontal craniotomy with microsurgical resection of focal cortical dysplasia.	Behavioral arrest +/- intermittent R eye deviation and R hemi-body weakness; bilateral arm extension and head drop	Left frontal	Focal cortical dysplasia involving the left middle and superior frontal gyri.	Cerebral cortex with numerous dysmorphic neurons and balloon cells.	Lai et al. Brain. 2022 PMID: 35441233.
E269	M	4 months	6 years	Right frontotemporal craniotomy for resection of seizure focus.	Infantile spasms with head drops	Right hemipheric	Non-lesional MRI of the brain.	Subcortical white matter with moderate subpial gliosis, focal cortical gliosis and marked white matter gliosis; mild patchy neuronal loss and focal neuronal crowding. There are areas with noticeable radial columnar arrangement of neurons. Rare neurons show aberrant perikaryal SMI-31 staining, but no dysmorphic neurons or balloon cells are present overall.	Lai et al. Brain. 2022 PMID: 35441233.
E216	M	22 months	3 years	Left frontotemporal craniotomy for resection of cortical dysplasia in the area of the insula; left temporal lobectomy.	Focal onset seizure with right hand or arm twitching but is then often followed by eye opening staring with his head and eyes to the left and some bilateral arm twitching and stiffening	Left frontotemporal-insular	Region of cortical dysplasia in the left insular cortex that involves focal thickening of the left subinsular cortex with associated curvilinear abnormal signal in the white matter.	Cerebral cortex and subcortical white matter with moderate to severe gliosis. Cortical neurons show appropriate differentiation and lamination. Possible abnormal cytoplasmic SMI-31 staining is seen in patches of scattered neurons. Balloon cells are not identified. There are increased white matter neurons. Small fragments of cortex with scattered maloriented neurons and irregular columnar organiza…	NA
E203	F	7 months	21 months	Left frontotemporal craniotomy for resection of cortical dysplasia	Infantile spasms and focal-onset seizures.	Left hemispheric	Asymmetry between the myelination of the left and right frontal lobes with the deep white matter of the left frontal lobe appearing more fully myelinated at this stage. There is irregularity of the cortex of the inferior and anterior left frontal lobe as well as the left frontal operculum and anterior aspect of the sylvian fissure. The features are most consistent with polymicrogyria.	Incomplete sulcation (fused sulci), prominent interstitial white matter neurons, dysplastic neurons (SMI-31-positive), and areas suggestive of white matter heteropia.	Lai et al. Brain. 2022 PMID: 35441233.
E244	F	14 months	12 years	Left frontal craniotomy for resection of dysplastic cortex and seizure focus	Focal seizures, with altered consciousness with an intense fearful affect; dizziness, walking away, moving the hand (right or left), confusion.	Left frontotemporal	Large left frontal cortical malformation, incomplete inversion of the right hippocampus with posterior body and tail diminished in size.	Dysmorphic neurons showing perikaryal SMI-31 expression, prominent interstitial white matter neurons, subpial gliosis.	D'Gama et al. Cell Rep. 2017, PMID: 29281825.
E241	F	First few days of life	4 months	Left-sided craniotomy for hemispherotomy and disconnection of the entire cortical mantle and resection of the temporal lobe.	Spasms - Bilateral arm extension, hips flex and legs jerk up. Sometimes only right arm extends. Eye deviation to left, +/- rhythmic eye blinking. Sometimes right arm subtle twitching after cluster of seizures.	Left hemispheric	Left hemimegaloencephaly. There are regions of pachygyria and polymicrogyria within the left cerebral hemisphere diffusely. There is accleration of myelination within the left cerebral hemisphere. The left lateral ventricle is enlarged. There is a septation identified within the anterior horn of the left lateral ventricle. There is a thinned splenium of the corpus callosum. The right cerebral hem…	Cortex with strikely abnormal cytoarchitecture, the cortical ribbon being thrown into loops and festoons. Polymicrogyria/pachygyria, including numerous fused gyri, and widely abnormal cortical lamination are seen. Crowded and maloriented neurons are abundant. White matter neurons are inceased. Obviously "giant" neurons are not apparent, nor are "balloon" cells. Several SMI-31 positive neurons are…	Lai et al. Brain. 2022 PMID: 35441233.
E316	M	6.5 years	7.5 years	Right parieto-occipital temporal craniotomy for resection of the seizure focus.	Right head version with ictal speech and/or laughter.	Right parietal	Slight blurring of the gray-whitejunction cortex on the right intraparietal sulcus which may represent focal cortical dysplasia.	Cerebral cortex and superficial white matter with scattered maloriented dysmorphic large neurons with marginal Nissl substance. There is no definitive dyslamination seen in the sections examined. Focal neuronal loss, reactive astrogliosis, rare foci of dystrophic calcification, oligodendroglial hyperplasia and microglial activation are present. Balloon cells are not seen.	Lai et al. Brain. 2022 PMID: 35441233.
